# Life-history and connectivity shape the viromes of a migratory and river-resident galaxiid

**DOI:** 10.64898/2026.10.08.757744

**Authors:** Ryan R. Easton, Stephanie Waller, Hayley Bosley, Isa de Vries, Matt Jarvis, Jeremy Dubrulle, James Hodgkinson-Bean, Gerard P. Closs, Jemma L. Geoghegan

## Abstract

Migration can increase population connectivity and gene flow but may also facilitate pathogen transmission among hosts and habitats. The way life-history strategies shape viral diversity in closely related freshwater fishes remains poorly understood. Here, we used metatranscriptomics to compare the viromes of two fish in the family Galaxiidae with contrasting life-history strategies: amphidromous īnanga (*Galaxias maculatus*) and river-resident Gollum galaxias (*Galaxias gollumoides*). We analysed 54 pooled libraries derived from 416 individuals collected across 27 sites spanning multiple catchments and fish-passage barriers in southern New Zealand. A total of 13 novel fish-associated viruses were identified from five viral families (*Astroviridae*, *Circoviridae*, *Coronaviridae*, *Hepeviridae,* and *Picornaviridae*). Virome composition differed markedly between species, with only a single virus-positive pool detected among īnanga, whereas Gollum galaxias harboured 11 novel viruses, with circoviruses dominating the virome. No fish-associated viruses were detected in post-larval juveniles of either species, and alpha diversity did not differ significantly among catchments, sites or positions relative to fish-passage barriers. However, beta diversity analyses revealed significant spatial structuring of viral communities among sites and catchments, indicating localised variation in virome composition. Contrary to our predictions, the migratory species exhibited substantially lower viral diversity than the river-resident species. The absence of detectable viruses in juveniles, combined with the greater viral richness of the longer-lived Gollum galaxias, suggests that host longevity and cumulative environmental exposure may be important drivers of virome assembly. These findings demonstrate that host life-history strategy influences virome composition and reveal unexpectedly low viral diversity in a globally widespread migratory galaxiid, providing new insights into virus-host ecology and connectivity in freshwater fishes.
