## Supplementary Table 1 for "Life-history and connectivity shape the viromes of a migratory and river-resident galaxiid"

### Sheet: Sheet1
Pooled RNA sequencing library ID	Site	Catchment	Collection Date	Fish Passage Barrier Location	Species in pool	Life-history stage	Number of samples in pool	Pooled RNA concentration (ng/µL)	Total paired-end reads generated	No. assembled contigs
7-Upper-Gollum	7	Waiau	2022-11-11	Upper	Gollum galaxias	Adult	9	223.8	92048677	76788
7-Lower-Inanga	7	Waiau	2022-11-11	Lower	Inanga	Adult	8	1353.3	91149533	60862
7-Lower-Whitebait	7	Waiau	2022-11-11	Lower	Inanga	Juvenile	9	103.5	88219266	99904
27-Upper-Gollum	27	Oreti	2022-12-10	Upper	Gollum galaxias	Adult	9	462.4	90596184	82595
27-Lower-Gollum	27	Oreti	2022-12-10	Lower	Gollum galaxias	Adult	9	605	100835992	93417
27-Lower-Gollum_WB	27	Oreti	2022-12-10	Lower	Gollum galaxias	Juvenile	9	307.3	93772802	79977
31-Upper-Gollum	31	Mataura	2023-02-17	Upper	Gollum galaxias	Adult	10	498.1	82001386	70760
31-Lower-Gollum	31	Mataura	2022-10-09	Lower	Gollum galaxias	Adult	10	1197.4	78014263	59286
39-Upper-Gollum	39	Aparima	2022-12-13	Upper	Gollum galaxias	Adult	7	627.6	78982341	68908
39-Upper-Gollum_WB	39	Aparima	2022-12-13	Upper	Gollum galaxias	Juvenile	9	551.9	80004082	89009
54-Upper-Gollum	54	Mataura	2023-04-14	Upper	Gollum galaxias	Adult	9	320.5	74911594	59974
54-Lower-Gollum	54	Mataura	2023-04-14	Lower	Gollum galaxias	Adult	3	439.7	88632585	46988
119-Upper-Gollum	119	Aparima	2023-04-15	Upper	Gollum galaxias	Adult	9	824.2	105268450	68014
119-Lower-Gollum	119	Aparima	2023-04-15	Lower	Gollum galaxias	Adult	10	915.9	93133759	65829
195-Upper-WB	195	Aparima	2022-11-14	Upper	Inanga	Juvenile	7	261.5	75905079	73120
195-Upper-Inanga	195	Aparima	2022-11-14	Upper	Inanga	Adult	6	1467	76527366	56334
195-Lower-WB	195	Aparima	2022-11-12	Lower	Inanga	Juvenile	6	162.4	73307274	74262
195-Lower-Inanga	195	Aparima	2022-11-12	Lower	Inanga	Adult	5	797	75555833	55573
259-Lower-WB	259	Aparima	2022-11-14	Lower	Inanga	Juvenile	8	231.3	70866932	53846
514-Lower-WB	514	Waimatuku	2022-09-05	Lower	Inanga	Juvenile	8	546.8	73842411	87072
514-Lower-Inanga	514	Waimatuku	2022-09-05	Lower	Inanga	Adult	7	1321.1	87739455	64756
528-Lower-Gollum	528	Aparima	2022-11-15	Lower	Gollum galaxias	Adult	3	886.3	76161146	56021
528-Lower-Inanga	528	Aparima	2022-11-15	Lower	Inanga	Adult	10	1338.9	72393122	53202
667-Upper-Inanga	667	Oreti	2023-03-15	Upper	Inanga	Adult	8	1472.6	63727057	48093
667-Lower-Inanga	667	Oreti	2023-03-15	Lower	Inanga	Adult	6	1957.1	64469121	44942
692-Lower-Inanga	692	Oreti	2023-01-22	Lower	Inanga	Adult	9	527.5	77828773	59989
754-Lower-Inanga	754	Mataura	2023-02-17	Lower	Inanga	Adult	10	1560.3	76897116	40128
781-Upper-Inanga	781	Oreti	2022-10-16	Upper	Inanga	Adult	2	240.5	70267759	47767
781-Lower-Inanga	781	Oreti	2022-10-16	Lower	Inanga	Adult	9	820.3	88813293	60447
784-Mid-Inanga	784	Oreti	2022-09-07	Upper	Inanga	Adult	10	1074.7	76941026	57488
860-Upper-Inanga	860	Oreti	2023-02-18	Upper	Inanga	Adult	10	2240.6	76658479	46921
860-Lower-Inanga	860	Oreti	2023-02-18	Lower	Inanga	Adult	10	1785.8	66349780	41383
861-Upper-Inanga	861	Oreti	2022-09-06	Upper	Inanga	Adult	10	654.8	66652941	81212
861-Lower-Inanga	861	Oreti	2022-09-06	Lower	Inanga	Adult	10	861.1	70810484	69960
861-Lower-WB	861	Oreti	2022-09-06	Lower	Inanga	Juvenile	10	630.9	72311806	95901
890-Upper-Gollum	890	Oreti	2023-01-23	Upper	Gollum galaxias	Adult	8	256.2	75066030	68833
890-Lower-Gollum	890	Oreti	2023-01-23	Lower	Gollum galaxias	Adult	10	548.8	92055910	117338
890-Lower-Inanga	890	Oreti	23/01/20223	Lower	Inanga	Adult	2	491.2	95772294	67561
891-Upper-Gollum	891	Oreti	2023-02-16	Upper	Gollum galaxias	Adult	2	470.1	65681611	51282
891-Lower-Gollum	891	Oreti	2023-02-16	Lower	Gollum galaxias	Adult	9	217.1	69983429	65523
893-Upper-Gollum	893	Oreti	2023-02-16	Upper	Gollum galaxias	Adult	6	555.4	64864495	64201
938-Upper-Gollum	938	Mataura	2023-03-18	Upper	Gollum galaxias	Adult	1	137.9	76839240	38413
958-Upper-Gollum	958	Mataura	2022-10-15	Upper	Gollum galaxias	Adult	10	562.8	81521166	56272
958-Lower-Gollum	958	Mataura	2022-10-15	Lower	Gollum galaxias	Adult	10	1105.3	71901441	57358
993-Upper-Gollum	993	Mataura	2023-03-20	Upper	Gollum galaxias	Adult	10	753.6	92766101	60065
993-Lower-Gollum	993	Mataura	2023-03-20	Lower	Gollum galaxias	Adult	10	782	86552223	62219
1098-Upper-Inanga	1098	Mataura	2022-10-14	Upper	Inanga	Adult	10	1081.1	75607245	56675
1098-Lower-Inanga	1098	Mataura	2022-10-13	Lower	Inanga	Adult	10	1235.5	72619688	59175
1098-Lower-WB	1098	Mataura	2022-10-13	Lower	Inanga	Juvenile	10	393.9	69552044	70515
1295-Upper-Gollum	1295	Mataura	2023-03-19	Upper	Gollum galaxias	Adult	10	573.5	74082856	51836
1308-Upper-Gollum	1308	Mataura	2023-03-19	Upper	Gollum galaxias	Adult	2	56.7	78602218	54280
1466-Upper-Inanga	1466	Waimatuku	2023-02-20	Upper	Inanga	Adult	1	2000.4	101945741	57231
1466-Upper-Gollum	1466	Waimatuku	2023-02-20	Upper	Gollum galaxias	Adult	10	649.6	72492196	52676
1466-Lower-Inanga	1466	Waimatuku	2023-02-20	Lower	Inanga	Adult	1	2952.8	65554646	43014
