## Supplementary Table 2 for "Life-history and connectivity shape the viromes of a migratory and river-resident galaxiid"

### Sheet: Sheet1
Contig ID	Library ID	Virus Family	Genome Type	Catchment	Provisional Virus Name	Sequence Length (aa)	Closest genetic relative in GenBank	Percentage amino acid identity (%)	Novel virus species
k141_74096	958-Lower-Gollum	Astroviridae	(+)ssRNA	Mataura	Gollum galaxiid astrovirus	1077	UZX50331.1	47.55	Yes
k141_108212	667-Upper-Inanga	Nidovirales/Coronaviridae	(+)ssRNA	Oreti	Īnanga nidovirus	127	DBA47814.1	62.82	Yes
k141_31810	667-Upper-Inanga	Nidovirales/Coronaviridae	(+)ssRNA	Oreti	Īnanga letovirus	118	DBA49629.1	47.79	Yes
k141_68969	993-Upper-Gollum	Nidovirales/Coronaviridae	(+)ssRNA	Mataura	Gollum galaxiid nidovirus	116	DBA48395.1	43.1	Yes
k141_138569	993-Lower-Gollum	Hepeviridae	(+)ssRNA	Mataura	Gollum galaxiid hepevirus	1548	AVM87263.1	41.23	Yes
k141_137547	993-Upper-Gollum	Hepeviridae	(+)ssRNA	Mataura	Gollum galaxiid hepevirus	981	AVM87263.1	41.23	Yes
k141_38270	1308-Upper-Gollum	Picornaviridae	(+)ssRNA	Mataura	Gollum galaxiid picornavirus 1	322	AVM87439.1	43.45	Yes
k141_136216	1308-Upper-Gollum	Picornaviridae	(+)ssRNA	Mataura	Gollum galaxiid picornavirus 1	242	AVM87441.1	44.05	Yes
k141_66368	1308-Upper-Gollum	Picornaviridae	(+)ssRNA	Mataura	Gollum galaxiid picornavirus 2	264	YP_008549604	51.35	Yes
k141_132763	1308-Upper-Gollum	Picornaviridae	(+)ssRNA	Mataura	Gollum galaxiid picornavirus 3	276	UVF58821.1	55.8	Yes
k141_192020	27-Upper-Gollum	Circoviridae	ssDNA	Oreti	Gollum galaxiid circovirus 1	74	UVF58770.1	60.32	Yes
k141_117189	27-Lower-Gollum	Circoviridae	ssDNA	Oreti	Gollum galaxiid circovirus 1	74	UVF58770.1	60.32	Yes
k141_154816	891-Lower-Gollum	Circoviridae	ssDNA	Oreti	Gollum galaxiid circovirus 1	74	UVF58770.1	60.32	Yes
k141_140246	119-Lower-Gollum	Circoviridae	ssDNA	Aparima	Gollum galaxiid circovirus 2	115	QGR26089.3	68.89	Yes
k141_207163	7-Upper-Gollum	Circoviridae	ssDNA	Waiau	Gollum galaxiid circovirus 3	90	QGR26089.1	55.71	Yes
k141_92931	893-Upper-Gollum	Circoviridae	ssDNA	Oreti	Gollum galaxiid circovirus 4	84	QGR26089.1	55.71	Yes
k141_116529	890-Lower-Gollum	Circoviridae	ssDNA	Oreti	Gollum galaxiid circovirus 5	96	QGR26089.1	57.63	Yes
k141_85120	891-Upper-Gollum	Circoviridae	ssDNA	Oreti	Gollum galaxiid circovirus 5	86	UVF58770.1	59.32	Yes
